# Tandem: a bioinformatics tool for detection, mechanism classification, and population quantification of bacterial tandem gene duplications

**DOI:** 10.64898/2026.05.22.727201

**Authors:** Wing Yui Ngan, Ewan St. John Smith

## Abstract

**Motivation:** Tandem gene duplication drives antibiotic resistance, metabolic adaptation, and gene-family expansion in bacteria, but no tool detects them in reference genomes, discovers their junctions in isolate sequencing, and quantifies the junctions in population samples. Existing callers (e.g. *breseq*) detect duplications without classifying formation mechanisms and often fail to quantify the duplication.

**Results:** Tandem has 3 modules. Module 1 detects reference-genome duplications by NUCmer self-alignment and classifies each by homologous-recombination signature and the junction microhomology length. Module 2 confirms junctions in whole-genome sequencing at user-nominated coordinates after user inspecting the coverage plot. Module 3 quantifies known junction in population sequencing using the novel Junction Read Ratio (JRR). On 280 artificial population tests across seven bacterial species, Tandem achieves 100% recall and 4.3% mean absolute error. Applied to experimentally evolved *Pseudomonas fluorescens* SBW25 populations, Tandem resolves multiple co-segregating duplication fragments.

**Availability:** Source code, documentation, and test data are available under the MIT License at https://github.com/yuingan/tandem. Implemented in Python 3. Requires NUCmer (MUMmer4), minimap2, and samtools.
