## Supplementary Table S1 for "Tandem: a bioinformatics tool for detection, mechanism classification, and population quantification of bacterial tandem gene duplications"

species	seq_id	copy1_start	copy1_end	copy2_start	copy2_end	size	identity	orientation	distance	is_hr_signature	hr_match_len	hr_identity	hr_scenario	microhomology_bp	microhomology_seq	mechanism_confidence
Acinetobacter baumannii ATCC17978	NC_009085.1	800969	806662	806794	812485	5694	99.91	direct	131	False	0	0.0	no_HR	0		high
Acinetobacter baumannii ATCC17978	NC_009085.1	1316532	1317159	1325039	1325667	628	82.25	inverted	7879	False	0	0.0	no_HR	4	TTAA	high
Acinetobacter baumannii ATCC17978	NC_009085.1	1194345	1194907	1194972	1195534	563	91.84	direct	64	False	0	0.0	no_HR	0		high
Acinetobacter baumannii ATCC17978	NC_009085.1	1319279	1319790	1322411	1322922	512	85.19	inverted	2620	False	0	0.0	no_HR	2	AT	high
Acinetobacter baumannii ATCC17978	NC_009085.1	3529078	3529550	3529771	3530243	473	89.45	direct	220	True	47	0.9362	s1a_R1_vs_R3_w236_ext200	0		moderate
Acinetobacter baumannii ATCC17978	NC_009085.1	3528565	3528987	3529129	3529554	423	85.71	direct	141	False	0	0.0	no_HR	2	GT	moderate
Acinetobacter baumannii ATCC17978	NC_009085.1	2600862	2601085	2601113	2601327	224	84.44	direct	27	True	59	1.0	s1a_R1_vs_R3_w112_ext200	0		low
Escherichia coli K12 MG1655	NC_000913.3	2252904	2253962	2256094	2257152	1059	80.75	direct	2131	False	0	0.0	no_HR	0		high
Escherichia coli K12 MG1655	NC_000913.3	732277	733311	734148	735182	1035	97.49	direct	836	False	0	0.0	no_HR	2	AT	high
Escherichia coli K12 MG1655	NC_000913.3	736707	737591	737973	738858	885	94.24	direct	381	False	0	0.0	no_HR	0		high
Escherichia coli K12 MG1655	NC_000913.3	279163	279932	290634	291403	770	100.0	direct	10701	False	0	0.0	no_HR	0		high
Escherichia coli K12 MG1655	NC_000913.3	257908	258675	279163	279930	768	98.83	direct	20487	False	0	0.0	no_HR	0		high
Escherichia coli K12 MG1655	NC_000913.3	736302	736681	736682	737061	380	94.47	direct	0	False	0	0.0	no_HR	1	C	moderate
Escherichia coli K12 MG1655	NC_000913.3	3194543	3194900	3194920	3195275	358	90.78	direct	19	False	0	0.0	no_HR	1	A	moderate
Escherichia coli K12 MG1655	NC_000913.3	2817783	2818136	2818197	2818550	354	94.38	direct	60	True	183	0.9235	s1a_R1_vs_R3_w177_ext200	79	ATGGTGCATCCGGGAGGATTCGAACCTCCGACCGCTCGGTTCGTAGCCGAGTACTCTATCCAGCTGAGCTACGGATGCA	moderate
Escherichia coli K12 MG1655	NC_000913.3	2817648	2817942	2817943	2818216	295	92.93	direct	0	True	53	0.9434	s1a_R1_vs_R3_w147_ext200	22	(from_nucmer_overlap_22bp)	low
Escherichia coli K12 MG1655	NC_000913.3	1096961	1097221	1097323	1097583	261	99.23	direct	101	True	80	1.0	s1a_R1_vs_R3_w130_ext200	0		low
Escherichia coli K12 MG1655	NC_000913.3	2153296	2153549	2153631	2153877	254	85.49	direct	81	True	80	1.0	s1b_R2_vs_R3_w127_ext200	0		low
Escherichia coli K12 MG1655	NC_000913.3	4614255	4614466	4614467	4614668	212	96.7	direct	0	True	106	0.9528	s1a_R1_vs_R3_w106_ext200	10	(from_nucmer_overlap_10bp)	low
Escherichia coli K12 MG1655	NC_000913.3	357472	357674	357675	357874	203	96.57	direct	0	True	97	1.0	s1a_R1_vs_R3_w101_ext200	4	(from_nucmer_overlap_4bp)	low
Escherichia coli K12 MG1655	NC_000913.3	1286704	1286906	1287060	1287262	203	95.59	direct	153	True	97	0.9897	s1a_R1_vs_R3_w101_ext200	25	AAGTGATGGTGGTGGGGGAAGGATT	low
M. genitalium G37	NC_000908.2	213579	214436	229455	230344	858	80.02	direct	15018	False	0	0.0	no_HR	0		high
M. genitalium G37	NC_000908.2	389253	389846	390165	390758	594	99.49	direct	318	False	0	0.0	no_HR	1	A	high
M. genitalium G37	NC_000908.2	213985	214531	223897	224445	547	86.33	direct	9365	False	0	0.0	no_HR	0		high
M. genitalium G37	NC_000908.2	485354	485614	485813	486073	261	96.55	direct	198	True	69	0.9855	s1a_R1_vs_R3_w130_ext200	6	GGTTCA	low
Mycobacterium tuberculosis H37Rv	NC_000962.3	3930989	3932758	3945778	3947535	1770	92.39	direct	13019	False	0	0.0	no_HR	2	GG	high
Mycobacterium tuberculosis H37Rv	NC_000962.3	2299197	2300822	2305266	2306889	1626	92.52	direct	4443	False	0	0.0	no_HR	0		high
Mycobacterium tuberculosis H37Rv	NC_000962.3	2294817	2296422	2300913	2302512	1606	92.55	direct	4490	False	0	0.0	no_HR	1	G	high
Mycobacterium tuberculosis H37Rv	NC_000962.3	3751635	3753178	3765550	3767096	1544	86.96	direct	12371	False	0	0.0	no_HR	2	AA	high
Mycobacterium tuberculosis H37Rv	NC_000962.3	3746303	3747763	3758496	3759959	1461	82.65	direct	10732	True	44	0.9318	s1a_R1_vs_R3_w730_ext200	0		high
Mycobacterium tuberculosis H37Rv	NC_000962.3	1987703	1989058	1996100	1997455	1356	100.0	inverted	7041	False	0	0.0	no_HR	0		high
Mycobacterium tuberculosis H37Rv	NC_000962.3	3551230	3552584	3552713	3554067	1355	100.0	direct	128	False	0	0.0	no_HR	0		high
Mycobacterium tuberculosis H37Rv	NC_000962.3	1875622	1876899	1882019	1883293	1278	81.46	direct	5119	False	0	0.0	no_HR	0		high
Mycobacterium tuberculosis H37Rv	NC_000962.3	1633531	1634790	1637133	1638392	1260	98.65	direct	2342	False	0	0.0	no_HR	0		high
Mycobacterium tuberculosis H37Rv	NC_000962.3	3841533	3842766	3846461	3847692	1234	90.78	direct	3694	False	0	0.0	no_HR	2	GG	high
Mycobacterium tuberculosis H37Rv	NC_000962.3	3000741	3001893	3002110	3003262	1153	80.76	direct	216	False	0	0.0	no_HR	0		high
Mycobacterium tuberculosis H37Rv	NC_000962.3	3247062	3248167	3252477	3253581	1106	88.43	direct	4309	False	0	0.0	no_HR	1	C	high
Mycobacterium tuberculosis H37Rv	NC_000962.3	3756942	3758031	3758703	3759792	1090	82.63	direct	671	False	0	0.0	no_HR	0		high
Mycobacterium tuberculosis H37Rv	NC_000962.3	3746511	3747596	3756943	3758031	1086	82.72	direct	9346	False	0	0.0	no_HR	0		high
Mycobacterium tuberculosis H37Rv	NC_000962.3	3746507	3747571	3750134	3751201	1065	85.61	direct	2562	False	0	0.0	no_HR	1	G	high
Mycobacterium tuberculosis H37Rv	NC_000962.3	3758703	3759746	3764043	3765086	1044	84.13	direct	4296	False	0	0.0	no_HR	0		high
Mycobacterium tuberculosis H37Rv	NC_000962.3	3746511	3747537	3764044	3765073	1027	80.98	direct	16506	False	0	0.0	no_HR	0		high
Mycobacterium tuberculosis H37Rv	NC_000962.3	3746616	3747586	3762388	3763361	971	80.84	direct	14801	False	0	0.0	no_HR	0		high
Mycobacterium tuberculosis H37Rv	NC_000962.3	335417	336379	338201	339142	963	85.57	direct	1821	False	0	0.0	no_HR	1	C	high
Mycobacterium tuberculosis H37Rv	NC_000962.3	3748141	3749092	3760334	3761288	952	84.39	direct	11241	False	0	0.0	no_HR	1	T	high
Mycobacterium tuberculosis H37Rv	NC_000962.3	3750241	3751192	3762386	3763337	952	81.73	direct	11193	False	0	0.0	no_HR	0		high
Mycobacterium tuberculosis H37Rv	NC_000962.3	3757046	3757972	3762386	3763312	927	82.9	direct	4413	False	0	0.0	no_HR	0		high
Mycobacterium tuberculosis H37Rv	NC_000962.3	3744460	3745336	3756701	3757577	877	82.21	direct	11364	False	0	0.0	no_HR	1	T	high
Mycobacterium tuberculosis H37Rv	NC_000962.3	2025302	2026163	2028426	2029242	862	93.74	direct	2262	False	0	0.0	no_HR	0		high
Mycobacterium tuberculosis H37Rv	NC_000962.3	3842149	3842904	3842947	3843702	756	86.28	direct	42	False	0	0.0	no_HR	1	A	high
Mycobacterium tuberculosis H37Rv	NC_000962.3	1093841	1094592	1095936	1096687	752	97.34	direct	1343	False	0	0.0	no_HR	2	GC	high
Mycobacterium tuberculosis H37Rv	NC_000962.3	3750137	3750862	3756942	3757667	726	84.32	direct	6079	False	0	0.0	no_HR	0		high
Mycobacterium tuberculosis H37Rv	NC_000962.3	1479356	1480072	1481030	1481746	717	82.61	direct	957	False	0	0.0	no_HR	0		high
Mycobacterium tuberculosis H37Rv	NC_000962.3	3730351	3731064	3732079	3732792	714	98.6	direct	1014	False	0	0.0	no_HR	0		high
Mycobacterium tuberculosis H37Rv	NC_000962.3	3744704	3745407	3746513	3747213	704	84.99	direct	1105	False	0	0.0	no_HR	0		high
Mycobacterium tuberculosis H37Rv	NC_000962.3	3746540	3747233	3748322	3749015	694	85.32	direct	1088	False	0	0.0	no_HR	1	G	high
Mycobacterium tuberculosis H37Rv	NC_000962.3	3730353	3731031	3735636	3736314	679	97.05	direct	4604	False	0	0.0	no_HR	0		high
Mycobacterium tuberculosis H37Rv	NC_000962.3	3732081	3732759	3735636	3736314	679	95.88	direct	2876	False	0	0.0	no_HR	0		high
Mycobacterium tuberculosis H37Rv	NC_000962.3	3756933	3757609	3760476	3761152	677	83.21	direct	2866	False	0	0.0	no_HR	2	GA	high
Mycobacterium tuberculosis H37Rv	NC_000962.3	3748283	3748956	3756933	3757609	674	83.48	direct	7976	False	0	0.0	no_HR	2	GA	high
Mycobacterium tuberculosis H37Rv	NC_000962.3	3758734	3759401	3760516	3761183	668	81.7	direct	1114	False	0	0.0	no_HR	0		high
Mycobacterium tuberculosis H37Rv	NC_000962.3	3744704	3745366	3750140	3750802	663	87.05	direct	4773	False	0	0.0	no_HR	0		high
Mycobacterium tuberculosis H37Rv	NC_000962.3	2866469	2867121	2867125	2867777	653	89.31	direct	3	False	0	0.0	no_HR	0		high
Mycobacterium tuberculosis H37Rv	NC_000962.3	1211532	1212158	1216441	1217067	627	84.71	direct	4282	False	0	0.0	no_HR	0		high
Mycobacterium tuberculosis H37Rv	NC_000962.3	3377649	3378269	3380089	3380708	621	99.84	direct	1819	False	0	0.0	no_HR	0		high
Mycobacterium tuberculosis H37Rv	NC_000962.3	3842947	3843564	3847075	3847692	618	85.67	direct	3510	False	0	0.0	no_HR	0		high
Mycobacterium tuberculosis H37Rv	NC_000962.3	3748322	3748925	3750167	3750773	604	85.55	direct	1241	False	0	0.0	no_HR	0		high
Mycobacterium tuberculosis H37Rv	NC_000962.3	3132892	3133455	3135788	3136351	564	98.58	direct	2332	False	0	0.0	no_HR	0		high
Mycobacterium tuberculosis H37Rv	NC_000962.3	3743710	3744269	3755951	3756510	560	83.69	direct	11681	False	0	0.0	no_HR	1	G	high
Mycobacterium tuberculosis H37Rv	NC_000962.3	3947287	3947842	3947881	3948433	556	91.62	direct	38	True	221	0.9231	s1a_R1_vs_R3_w278_ext200	1	C	high
Mycobacterium tuberculosis H37Rv	NC_000962.3	371821	372375	374504	375058	555	84.89	direct	2128	False	0	0.0	no_HR	0		high
Mycobacterium tuberculosis H37Rv	NC_000962.3	3946945	3947491	3947881	3948433	547	91.27	direct	389	True	202	0.9208	s1a_R1_vs_R3_w273_ext200	1	C	high
Mycobacterium tuberculosis H37Rv	NC_000962.3	429648	430190	431025	431567	543	84.74	direct	834	False	0	0.0	no_HR	0		high
Mycobacterium tuberculosis H37Rv	NC_000962.3	429662	430194	432401	432933	533	81.94	direct	2206	False	0	0.0	no_HR	0		high
Mycobacterium tuberculosis H37Rv	NC_000962.3	3745500	3746006	3757711	3758217	507	84.62	direct	11704	False	0	0.0	no_HR	1	C	high
Mycobacterium tuberculosis H37Rv	NC_000962.3	3945098	3945597	3950830	3951329	500	100.0	direct	5232	False	0	0.0	no_HR	500	ACCGCTCGTCACGTGTCCCGCATGCACGTCATCGGCTGGCCGCGCCTCGGTCTGCTCCTTGGCCCAGCGGTAGTCCGGCTTACCGGCGGGCGAACGCTTCACCTCGTCGACAAACCACAGACTGCGCGGCACTTTGTAGCCCGCGATCTCGGAGCGCACGAACGAGTCCAACTCGGCCAACGACGGCCGACAACCCGGCCGGGCCTGCACCACGGCGGCCACCTGCTGGCCGTAACGCGGATCGGGCACCCCGACCACCAGAGCGTCGAACACGTCGGGATGCCCCTTCAAAGCGGCCTCGACCTCTTCGGGGTAGACCTTCTCGCCGCCGCTGTTGATCGACACCGAGCCACGACCCAGCATGGTGACCGTGCCGTCCTCCTCGACTTGGGCGTAGTC…	high
Mycobacterium tuberculosis H37Rv	NC_000962.3	3948312	3948655	3948912	3949255	344	95.06	direct	256	False	0	0.0	no_HR	1	C	moderate
Mycobacterium tuberculosis H37Rv	NC_000962.3	3947763	3948003	3948004	3948243	241	97.1	direct	0	True	208	0.9856	s1a_R1_vs_R3_w120_ext200	1	(from_nucmer_overlap_1bp)	low
Mycoplasma pneumoniae M129	NC_000912.1	589033	590460	594207	595628	1428	97.69	direct	3746	False	0	0.0	no_HR	0		high
Mycoplasma pneumoniae M129	NC_000912.1	183194	184524	190197	191527	1331	93.32	direct	5672	False	0	0.0	no_HR	0		high
Mycoplasma pneumoniae M129	NC_000912.1	140028	141264	145004	146231	1237	82.27	direct	3739	False	0	0.0	no_HR	0		high
Mycoplasma pneumoniae M129	NC_000912.1	57378	58448	59474	60544	1071	87.13	direct	1025	False	0	0.0	no_HR	1	C	high
Mycoplasma pneumoniae M129	NC_000912.1	556605	557557	560018	560980	953	89.14	direct	2460	False	0	0.0	no_HR	0		high
Mycoplasma pneumoniae M129	NC_000912.1	165814	166661	180897	181741	848	97.17	direct	14235	False	0	0.0	no_HR	0		high
Mycoplasma pneumoniae M129	NC_000912.1	185922	186627	196881	197589	706	91.06	direct	10253	False	0	0.0	no_HR	0		high
Mycoplasma pneumoniae M129	NC_000912.1	170533	171209	183750	184420	677	85.29	direct	12540	False	0	0.0	no_HR	0		high
Mycoplasma pneumoniae M129	NC_000912.1	170533	171209	190753	191423	677	88.95	direct	19543	False	0	0.0	no_HR	0		high
Mycoplasma pneumoniae M129	NC_000912.1	187139	187804	197907	198566	666	86.18	direct	10102	False	0	0.0	no_HR	0		high
Mycoplasma pneumoniae M129	NC_000912.1	410184	410832	436057	436705	649	98.77	direct	25224	False	0	0.0	no_HR	0		high
Mycoplasma pneumoniae M129	NC_000912.1	339954	340519	346879	347447	566	82.95	direct	6359	False	0	0.0	no_HR	0		high
Mycoplasma pneumoniae M129	NC_000912.1	558099	558623	561516	562042	525	95.26	direct	2892	False	0	0.0	no_HR	0		high
Pseudomonas aeruginosa PAO1	NC_002516.2	1690247	1692767	1693779	1696293	2521	88.13	direct	1011	False	0	0.0	no_HR	0		high
Pseudomonas aeruginosa PAO1	NC_002516.2	2658797	2660647	2661980	2663830	1851	98.65	direct	1332	False	0	0.0	no_HR	0		high
Pseudomonas aeruginosa PAO1	NC_002516.2	2665352	2667062	2671895	2673605	1711	98.48	direct	4832	False	0	0.0	no_HR	1	A	high
Pseudomonas aeruginosa PAO1	NC_002516.2	2676601	2678259	2684182	2685840	1659	97.83	direct	5922	False	0	0.0	no_HR	1	C	high
Pseudomonas aeruginosa PAO1	NC_002516.2	110978	112559	115310	116891	1582	88.9	direct	2750	False	0	0.0	no_HR	1	G	high
Pseudomonas aeruginosa PAO1	NC_002516.2	5031571	5033062	5037145	5038636	1492	89.83	direct	4082	False	0	0.0	no_HR	1	C	high
Pseudomonas aeruginosa PAO1	NC_002516.2	2774506	2775888	2775889	2777133	1383	93.42	direct	0	True	41	0.9268	s1a_R1_vs_R3_w691_ext200	138	(from_nucmer_overlap_138bp)	high
Pseudomonas aeruginosa PAO1	NC_002516.2	4767810	4769003	4784315	4785508	1194	99.33	direct	15311	False	0	0.0	no_HR	1	A	high
Pseudomonas aeruginosa PAO1	NC_002516.2	2038688	2039872	2040902	2042086	1185	80.25	direct	1029	True	40	0.925	s1b_R2_vs_R3_w592_ext200	3	GCC	high
Pseudomonas aeruginosa PAO1	NC_002516.2	4836050	4837212	4838176	4839338	1163	92.12	direct	963	False	0	0.0	no_HR	0		high
Pseudomonas aeruginosa PAO1	NC_002516.2	4832140	4833279	4836023	4837162	1140	91.69	direct	2743	False	0	0.0	no_HR	1	G	high
Pseudomonas aeruginosa PAO1	NC_002516.2	4832179	4833272	4838188	4839281	1094	94.06	direct	4915	False	0	0.0	no_HR	2	GC	high
Pseudomonas aeruginosa PAO1	NC_002516.2	2037934	2038871	2038918	2039855	938	83.58	direct	46	True	40	0.925	s1a_R1_vs_R3_w469_ext200	0		high
Pseudomonas aeruginosa PAO1	NC_002516.2	2039717	2040625	2040947	2041855	909	81.31	direct	321	True	53	0.9245	s1b_R2_vs_R3_w454_ext200	3	AGC	high
Pseudomonas aeruginosa PAO1	NC_002516.2	5186904	5187754	5189082	5189932	851	85.03	direct	1327	True	36	0.9444	s1a_R1_vs_R3_w425_ext200	0		high
Pseudomonas aeruginosa PAO1	NC_002516.2	5724764	5725571	5725642	5726449	808	81.75	direct	70	True	43	0.9302	s1a_R1_vs_R3_w404_ext200	0		high
Pseudomonas aeruginosa PAO1	NC_002516.2	565212	566017	567227	568032	806	80.84	direct	1209	False	0	0.0	no_HR	0		high
Pseudomonas aeruginosa PAO1	NC_002516.2	2660778	2661530	2663961	2664713	753	90.32	direct	2430	False	0	0.0	no_HR	0		high
Pseudomonas aeruginosa PAO1	NC_002516.2	2660783	2661526	2670532	2671275	744	84.95	direct	9005	False	0	0.0	no_HR	0		high
Pseudomonas aeruginosa PAO1	NC_002516.2	2039921	2040625	2040905	2041609	705	82.68	direct	279	True	69	0.9275	s1a_R1_vs_R3_w352_ext200	1	C	high
Pseudomonas aeruginosa PAO1	NC_002516.2	2601535	2602213	2606232	2606910	679	81.66	direct	4018	False	0	0.0	no_HR	1	A	high
Pseudomonas aeruginosa PAO1	NC_002516.2	5186904	5187539	5188113	5188751	636	85.18	direct	573	True	168	0.9226	s1a_R1_vs_R3_w318_ext200	1	G	high
Pseudomonas aeruginosa PAO1	NC_002516.2	5186904	5187539	5188599	5189234	636	88.14	direct	1059	True	158	0.9241	s1a_R1_vs_R3_w318_ext200	1	G	high
Pseudomonas aeruginosa PAO1	NC_002516.2	3420436	3420727	3420959	3421250	292	84.93	direct	231	True	54	0.963	s1a_R1_vs_R3_w146_ext200	0		low
Pseudomonas aeruginosa PAO1	NC_002516.2	2558240	2558495	2558634	2558889	256	93.0	direct	138	True	104	0.9231	s1a_R1_vs_R3_w128_ext200	1	C	low
Pseudomonas aeruginosa PAO1	NC_002516.2	54629	54839	54840	55050	211	99.53	direct	0	True	94	1.0	s1a_R1_vs_R3_w105_ext200	0		low
Pseudomonas aeruginosa PAO1	NC_002516.2	3514721	3514921	3515012	3515214	201	88.35	direct	90	True	89	0.9663	s1a_R1_vs_R3_w100_ext200	0		low
Pseudomonas fluorescens SBW25	NC_012660.1	5021263	5022779	5024926	5026446	1517	84.41	direct	2146	False	0	0.0	no_HR	0		high
Pseudomonas fluorescens SBW25	NC_012660.1	3372313	3373795	3377716	3379198	1483	88.7	direct	3920	False	0	0.0	no_HR	0		high
Pseudomonas fluorescens SBW25	NC_012660.1	3544096	3545350	3547183	3548437	1255	96.97	direct	1832	False	0	0.0	no_HR	1	G	high
Pseudomonas fluorescens SBW25	NC_012660.1	4469352	4470440	4484482	4485568	1089	80.93	inverted	14041	False	0	0.0	no_HR	0		high
Pseudomonas fluorescens SBW25	NC_012660.1	2768056	2768982	2774584	2775510	927	96.33	direct	5601	False	0	0.0	no_HR	0		high
Pseudomonas fluorescens SBW25	NC_012660.1	2805335	2806215	2811844	2812724	881	85.16	direct	5628	False	0	0.0	no_HR	0		high
Pseudomonas fluorescens SBW25	NC_012660.1	4479867	4480583	4501608	4502330	717	88.78	direct	21024	False	0	0.0	no_HR	1	C	high
Pseudomonas fluorescens SBW25	NC_012660.1	2436070	2436773	2439965	2440668	704	88.65	inverted	3191	False	0	0.0	no_HR	0		high
Pseudomonas fluorescens SBW25	NC_012660.1	2527183	2527753	2543127	2543697	571	86.89	direct	15373	False	0	0.0	no_HR	0		high
Pseudomonas fluorescens SBW25	NC_012660.1	2600852	2601411	2612714	2613231	560	86.61	inverted	11302	False	0	0.0	no_HR	0		high
Pseudomonas fluorescens SBW25	NC_012660.1	2786909	2787444	2787445	2787955	536	86.74	direct	0	False	0	0.0	no_HR	23	(from_nucmer_overlap_23bp)	high
Pseudomonas fluorescens SBW25	NC_012660.1	4148242	4148661	4149053	4149472	420	94.05	direct	391	True	152	0.9803	s1a_R1_vs_R3_w210_ext200	4	GGGG	moderate
Pseudomonas fluorescens SBW25	NC_012660.1	4952199	4952614	4952615	4953028	416	95.43	direct	0	True	35	0.9429	s1a_R1_vs_R3_w208_ext200	2	(from_nucmer_overlap_2bp)	moderate
Pseudomonas fluorescens SBW25	NC_012660.1	2026360	2026767	2026768	2027133	408	93.38	direct	0	True	180	0.9389	s1a_R1_vs_R3_w204_ext200	40	(from_nucmer_overlap_40bp)	moderate
Pseudomonas fluorescens SBW25	NC_012660.1	4405683	4406026	4406193	4406535	344	97.38	direct	166	False	0	0.0	no_HR	1	G	moderate
Pseudomonas fluorescens SBW25	NC_012660.1	2590623	2590943	2590971	2591292	321	98.45	direct	27	True	38	1.0	s1a_R1_vs_R3_w160_ext200	0		moderate
Pseudomonas fluorescens SBW25	NC_012660.1	3226704	3227010	3227065	3227370	307	91.86	direct	54	True	52	0.9231	s1a_R1_vs_R3_w153_ext200	0		moderate
Pseudomonas fluorescens SBW25	NC_012660.1	5523731	5524023	5524024	5524311	293	96.59	direct	0	True	54	0.963	s1a_R1_vs_R3_w146_ext200	4	(from_nucmer_overlap_4bp)	low
Pseudomonas fluorescens SBW25	NC_012660.1	4501527	4501816	4502045	4502324	290	82.83	inverted	228	True	65	1.0	s1b_R2_vs_R3_w145_ext200	0		low
Pseudomonas fluorescens SBW25	NC_012660.1	4464674	4464957	4465155	4465438	284	86.51	inverted	197	True	58	1.0	s1b_R2_vs_R3_w142_ext200	2	GC	low
Pseudomonas fluorescens SBW25	NC_012660.1	2650987	2651264	2651309	2651586	278	94.24	direct	44	True	61	1.0	s1b_R2_vs_R3_w139_ext200	0		low
Pseudomonas fluorescens SBW25	NC_012660.1	2943346	2943618	2943865	2944142	273	84.21	inverted	246	True	58	1.0	s1b_R2_vs_R3_w136_ext200	0		low
Pseudomonas fluorescens SBW25	NC_012660.1	2818148	2818418	2818421	2818697	271	93.86	direct	2	True	53	0.9245	s1a_R1_vs_R3_w135_ext200	0		low
Pseudomonas fluorescens SBW25	NC_012660.1	1650358	1650621	1650837	1651099	264	96.59	direct	215	True	204	0.9265	s1a_R1_vs_R3_w132_ext200	0		low
Pseudomonas fluorescens SBW25	NC_012660.1	1650538	1650801	1650837	1651099	264	93.18	direct	35	True	204	0.951	s1a_R1_vs_R3_w132_ext200	0		low
Pseudomonas fluorescens SBW25	NC_012660.1	2681602	2681857	2681968	2682223	256	94.53	direct	110	True	72	0.9722	s1a_R1_vs_R3_w128_ext200	0		low
Pseudomonas fluorescens SBW25	NC_012660.1	2296226	2296467	2296594	2296834	242	92.98	direct	126	True	78	0.9615	s1a_R1_vs_R3_w121_ext200	0		low
Pseudomonas fluorescens SBW25	NC_012660.1	4648704	4648932	4648983	4649212	229	95.69	direct	50	True	86	0.9419	s1a_R1_vs_R3_w114_ext200	0		low
Pseudomonas fluorescens SBW25	NC_012660.1	601342	601541	601578	601780	200	91.13	direct	36	True	93	0.9892	s1a_R1_vs_R3_w100_ext200	0		low
Streptomyces coelicolor A3(2)	NC_003903.1	1	75122	280902	356023	75122	100.0	inverted	1	False	0	0.0	no_HR	2	CG	high
Streptomyces coelicolor A3(2)	NC_003888.3	1	21653	8645855	8667507	21653	100.0	inverted	1	False	0	0.0	no_HR	0		high
Streptomyces coelicolor A3(2)	NC_003888.3	3828999	3830634	3855355	3856990	1636	99.94	inverted	24720	True	39	0.9231	s1a_R1_vs_R3_w818_ext200	2	CG	high
Streptomyces coelicolor A3(2)	NC_003888.3	5796611	5797490	5797818	5798691	880	87.74	inverted	327	False	0	0.0	no_HR	0		high
Streptomyces coelicolor A3(2)	NC_003888.3	4753438	4754287	4767825	4768674	850	85.03	inverted	13537	False	0	0.0	no_HR	0		high
