## Supplementary Table S3 for "Tandem: a bioinformatics tool for detection, mechanism classification, and population quantification of bacterial tandem gene duplications"

module	test	species_or_isolate	wall_time_s	wall_time_human	notes
Module 1	Reference detection	M. genitalium G37	2.3	2.3 s	8 reference genomes total
Module 1	Reference detection	M. pneumoniae M129	1.8	1.8 s
Module 1	Reference detection	A. baumannii ATCC17978	2.9	2.9 s
Module 1	Reference detection	E. coli K12 MG1655	3.5	3.5 s
Module 1	Reference detection	M. tuberculosis H37Rv	5.9	5.9 s
Module 1	Reference detection	P. aeruginosa PAO1	5.1	5.1 s
Module 1	Reference detection	P. fluorescens SBW25	9.9	9.9 s
Module 1	Reference detection	S. coelicolor A3(2)	5.7	5.7 s
Module 1	Reference detection total (8 genomes)	—	37.1	37.1 s
Module 2	SBW25 isolate junction confirmation	SBW25 M1	3467.6	57.8 min
Module 2	SBW25 isolate junction confirmation	SBW25 M2	2752.8	45.9 min
Module 2	SBW25 isolate junction confirmation	SBW25 M3	1861.6	31.0 min
Module 2	SBW25 isolate junction confirmation	SBW25 M4	2833.1	47.2 min
Module 2	SBW25 isolate junction confirmation	SBW25 M5	2721.5	45.4 min
Module 2	SBW25 total (5 isolates)	—	13636.6	3.79 h
breseq	SBW25 isolate (comparison)	SBW25 M1	2321	38.7 min
breseq	SBW25 isolate (comparison)	SBW25 M2	2430	40.5 min
breseq	SBW25 isolate (comparison)	SBW25 M3	2307	38.5 min
breseq	SBW25 isolate (comparison)	SBW25 M4	2458	41.0 min
breseq	SBW25 isolate (comparison)	SBW25 M5	2544	42.4 min
breseq	SBW25 total (5 isolates)	—	12060	3.35 h
Module 3	SBW25 day-28 population	SBW25 M1 day28	194.5	3.2 min
Module 3	SBW25 day-28 population	SBW25 M2 day28	152.4	2.5 min
Module 3	SBW25 day-28 population	SBW25 M3 day28	155.1	2.6 min
Module 3	SBW25 total (3 populations)	—	502.0	8.4 min
Module 3	Artificial benchmark (mean of 4 timepoints)	A. baumannii ATCC17978	98.1	98.1 s	40 tests per species
Module 3	Artificial benchmark (mean of 4 timepoints)	E. coli K12 MG1655	110.2	110.2 s
Module 3	Artificial benchmark (mean of 4 timepoints)	M. genitalium G37	15.7	15.7 s
Module 3	Artificial benchmark (mean of 4 timepoints)	M. pneumoniae M129	22.1	22.1 s
Module 3	Artificial benchmark (mean of 4 timepoints)	M. tuberculosis H37Rv	107.3	107.3 s
Module 3	Artificial benchmark (mean of 4 timepoints)	P. aeruginosa PAO1	150.9	150.9 s
Module 3	Artificial benchmark (mean of 4 timepoints)	S. coelicolor A3(2)	217.3	217.3 s
Module 3	Artificial total (28 runs, 7 species × 4 days)	—	2887	48.1 min
