## Supplementary Table S4 for "Tandem: a bioinformatics tool for detection, mechanism classification, and population quantification of bacterial tandem gene duplications"

sample	source	tandem_dup_start	tandem_dup_end	tandem_dup_size	tandem_spanning_reads	tandem_is_hr	tandem_microhomology_bp	breseq_status	breseq_coords
M1	tandem	1848645	2864810	1016166	21	False	3	JC_only	1848645/2864810
M2	tandem	1852939	2865277	1012339	14	True	0	absent
M2	tandem	1852904	2865242	1012339	4	True	0	absent
M2	tandem	1852926	2865264	1012339	3	True	0	absent
M2	tandem	1852915	2865253	1012339	1	True	1	absent
M2	tandem	1852934	2865272	1012339	1	True	0	absent
M2	tandem	1852277	2865155	1012879	1	True	1	absent
M2	tandem	1852936	2865274	1012339	1	True	0	absent
M2	tandem	1849496	2856929	1007434	1	False	1	absent
M2	tandem	1852435	2865154	1012720	1	True	2	absent
M2	tandem	1852900	2865238	1012339	1	True	3	absent
M3	tandem	2296314	2786206	489893	16	False	0	JC_only	2296498/2786206
M3	tandem	2296315	2786207	489893	15	False	0	JC_only	2296498/2786206
M3	tandem	2296223	2786988	490766	3	True	0	absent
M3	tandem	2296602	2786815	490214	2	True	0	absent
M3	tandem	2296602	2786999	490398	2	True	0	absent
M3	tandem	2296332	2786912	490581	1	True	2	absent
M3	tandem	2296347	2786760	490414	1	True	0	absent
M3	tandem	2296420	2787001	490582	1	True	0	absent
M3	tandem	2296438	2786835	490398	1	True	0	absent
M3	tandem	2296468	2786865	490398	1	True	0	absent
M3	tandem	2296403	2786984	490582	1	True	0	absent
M3	tandem	2296265	2786846	490582	1	True	0	absent
M3	tandem	2296245	2786826	490582	1	True	0	absent
M3	tandem	2296600	2786813	490214	1	True	2	absent
M4	tandem	1852991	2865329	1012339	1	True	1	absent
M4	tandem	1852949	2865557	1012609	1	True	1	absent
M5	tandem	1854447	2866785	1012339	10	True	0	absent
M5	tandem	1854398	2866736	1012339	3	True	0	absent
M5	tandem	1854438	2866776	1012339	2	True	1	absent
M5	tandem	1854409	2866747	1012339	1	True	0	absent
M5	tandem	1854402	2866740	1012339	1	True	1	absent
M5	tandem	1854406	2866744	1012339	1	True	0	absent
M5	tandem	1854230	2866568	1012339	1	True	0	absent
M5	tandem	1852435	2865154	1012720	1	True	2	absent
M5	tandem	1854272	2866610	1012339	1	True	1	absent
M5	tandem	1854332	2866670	1012339	1	True	0	absent
M5	tandem	1854597	2866935	1012339	1	True	0	absent
